# Foxp3 and BATF cooperatively direct *cis*-regulatory programs and gene expression for functional differentiation of Treg cells

**DOI:** 10.1101/2025.08.13.669552

**Authors:** Ryuichi Murakami, Norihito Hayatsu, Takahisa Miyao, Zhenan Liu, Shumpei Shibata, Masashi Matsuda, Yusuke Iizuka, Hideyuki Yoshida, Yoshinori Hasegawa, Wataru Ise, Haruhiko Koseki, Tomohiro Kurosaki, Shohei Hori

## Abstract

Mechanisms by which diverse transcription factors (TFs) shape the heterogeneous transcriptional and epigenetic landscape of regulatory T (Treg) cells remain poorly understood. By investigating interactions between BATF and Foxp3 TFs, we discovered their cooperative roles in directing *cis*-regulatory programs and gene expression essential for differentiation of immunosuppressive effector Treg (eTreg) cells. Simultaneous single-cell chromatin accessibility and transcriptome profiling, combined with topic modeling, identified *cis*-regulatory elements and associated programs jointly regulated by these TFs in eTreg cells. Genome-wide mapping of Treg cell-specific BATF and eTreg cell-specific Foxp3 binding sites revealed their co binding at some of these *cis*-elements, synergistically enhancing accessibility and transcription. Furthermore, we provide evidence that Foxp3 interacts with specific TFs to orchestrate diverse *cis*-regulatory programs among Treg cell differentiation states. Thus, Foxp3 serves as a master, but context-dependent regulator, cooperating with other TFs, including BATF, to shape the heterogeneous *cis* regulatory and transcriptional landscape critical for functional Treg cell differentiation.
