## Supplementary Table 1 for "Foxp3 and BATF cooperatively direct *cis*-regulatory programs and gene expression for functional differentiation of Treg cells"

### Sheet: SupplementalTable
Table S1: Differentially expressed genes in BATF cKO Treg cells
CD4+YFP+hCD2– cells sorted from Foxp3YFPCre/hCD2Batf+/+ or flox/flox mice were subjected to RNA-seq analysis to identify differences in transcripts expressed in BATF cKO Treg cells (YFP+hCD2– cells from Batfflox/flox mice) versus those expressed in WT Treg cells (YFP+hCD2– cells from Batf+/+ mice). For each gene, log2 fold-change, FDR, gene category (defined in Figure 1C), and normalized log2[cou…
Gene	BATF WT Treg cells vs. BATF cKO Treg cells		Gene category	Log2 CPM
	Log2 fold-change	FDR		CD44highCD62LlowCCR7low hCD2+ eTreg		CD44highCD62LlowCCR7low hCD2– Teff		CD44lowCD62LhighCCR7high hCD2+ cTreg		CD44lowCD62LhighCCR7high hCD2– Tn
Tigit	4.82303	6.31141e-70	eTreg-specific	7.68891	8.18554	5.71017	6.96859	0.360552	0.310956	-1.2004	-2.14904
Itgb1	2.85705	5.95321e-66	Teff-specific	9.62171	9.70293	10.1898	10.3465	6.71706	6.89714	6.02516	5.95764
S100a4	3.98294	3.087e-63	common effector	7.27418	7.12824	7.50763	7.23173	-1.25874	-0.261012	-1.59811	-1.60831
Ttc39c	7.00777	4.66127e-53	common effector	6.31964	6.47289	5.88121	6.06184	-0.50108	-0.66317	-2.14904	-1.60831
Myo1f	2.84464	5.60963e-50	Teff-specific	7.40555	7.56284	8.38977	8.31097	0.738819	1.70958	-0.415621	0.436372
Klrg1	7.01753	2.97015e-44	eTreg-specific	5.99102	6.089	2.38995	1.39487	-1.63628	-2.14904	-2.14904	-2.14904
Itgae	2.47121	5.18686e-44	eTreg-specific	8.61064	8.54854	5.32755	4.49844	3.99185	4.27875	0.22538	0.0643763
Rora	2.27402	1.34854e-40	common effector	7.63088	7.4328	7.66062	7.42421	4.47642	4.63169	3.60621	3.62328
S100a6	2.8113	3.31677e-39	Teff-specific	6.48111	6.5464	6.96162	7.18757	1.16745	1.6641	-1.59811	-1.60831
Nav2	3.19787	1.15205e-38	eTreg-specific	8.08541	8.47706	6.82062	7.32037	2.56136	2.77049	4.65415	4.62808
Ccr4	3.32827	5.46102e-38	eTreg-specific	7.5013	7.3405	6.7773	6.11862	2.48902	2.81279	1.00566	0.0643763
Gpr68	2.1556	6.53592e-33	eTreg-specific	7.87772	7.89351	7.36515	7.30442	4.86733	4.89549	4.52213	4.08206
Ccr2	4.25306	1.14973e-32	common effector	6.88488	6.82244	7.14323	6.49206	-0.153568	0.0531336	-0.415621	-0.250526
Il18rap	3.74106	1.13252e-31	Teff-specific	6.22612	6.24674	7.4657	7.04028	1.44745	1.23702	0.846527	0.818263
Asb2	2.81776	7.25092e-31	Teff-specific	7.19629	6.99741	7.81667	7.46329	-0.316886	-0.915984	-1.2004	-0.907722
Rgs9	2.20104	8.11303e-29	eTreg-specific	6.41228	6.38238	2.74774	3.35221	3.31383	3.47076	-0.888961	-1.60831
Penk	2.42369	1.55021e-28	eTreg-specific	7.34891	7.31239	4.7378	5.01401	2.96848	3.36102	-0.888961	-0.907722
Adap1	2.99917	9.40682e-28	eTreg-specific	5.70218	5.82772	4.58064	4.81037	3.18237	3.28793	1.39887	1.18643
Cxcr3	1.97722	9.53251e-26	Teff-specific	7.24118	7.43517	8.6821	8.44103	1.34188	1.51835	-0.0598093	-1.2159
Gpr15	5.33559	1.08993e-24	eTreg-specific	5.99531	5.28472	4.24873	3.41609	1.54583	0.187797	-2.14904	-2.14904
Adam8	2.70931	5.57906e-24	eTreg-specific	5.99317	5.62382	4.91756	4.07638	1.80614	1.35621	1.6118	1.31088
Cd83	1.67805	1.10918e-23	eTreg-specific	7.80452	8.06207	4.76935	5.70323	4.76893	4.99069	0.846527	0.541731
Tox2	5.5957	8.53728e-22	common effector	6.27099	6.51086	5.96537	6.75424	-1.25874	-0.66317	-1.2004	-0.907722
Cst7	2.1007	1.91254e-21	eTreg-specific	6.78818	7.18759	5.55282	5.94976	3.4214	3.6092	2.95874	3.05739
Batf	1.83833	1.03256e-20	eTreg-specific	6.79065	7.22188	6.13042	6.71542	5.09965	5.17222	5.09132	5.07681
Icos	1.57223	2.69518e-20	eTreg-specific	8.98466	9.07977	8.31377	8.47179	5.77315	5.86511	5.78843	5.74797
Il9r	2.71276	1.20023e-19	common effector	6.29899	6.02746	6.74591	6.34883	-0.00687314	-0.261012	-1.59811	-2.14904
Miat	8.4856	4.48472e-19	eTreg-specific	5.13076	5.06138	1.52655	1.17618	-2.14904	-2.14904	-2.14904	-2.14904
Hip1	3.09651	4.49366e-19	common effector	5.36403	5.42179	5.62072	5.44297	2.06026	1.03744	-0.632965	-0.438173
Plcb4	2.89853	1.56975e-18	eTreg-specific	5.94746	5.86573	4.59832	4.53917	1.92057	2.16631	1.07909	1.80989
Cebpa	4.83394	2.45696e-17	common effector	5.38704	5.84922	4.91756	6.07179	-1.25874	-1.61278	-2.14904	-2.14904
Pdcd1	1.50332	2.56979e-17	common effector	8.27709	8.45034	7.41754	8.38507	4.30442	4.5652	2.68065	2.78437
Stx11	1.68064	3.81006e-17	eTreg-specific	6.77951	7.04373	5.78413	6.44077	2.91426	3.31761	1.6118	1.42545
Sema6d	4.42205	1.05987e-16	eTreg-specific	5.38704	4.98574	3.81691	3.01531	-0.50108	-1.22271	-2.14904	-2.14904
Slc7a10	8.20204	1.19035e-16	eTreg-specific	5.11903	5.1526	0.151372	0.987228	-1.63628	-2.14904	-2.14904	-2.14904
Spock2	1.74504	1.27318e-16	common effector	7.1001	7.60699	6.02541	7.26507	1.9921	2.58769	0.846527	1.31088
Cldnd1	1.54139	2.63179e-16	eTreg-specific	7.0235	6.86411	5.99236	5.86074	4.76383	4.80933	4.49556	4.45005
Alox8	4.08827	1.23358e-14	eTreg-specific	4.86178	4.97274	1.19588	2.4825	0.126273	-0.0954053	0.66764	0.899797
Vsig10	2.73788	1.57916e-14	eTreg-specific	5.22864	5.77627	3.2731	4.42582	0.896276	0.964271	-2.14904	-1.2159
Gcnt1	3.75888	7.49095e-14	eTreg-specific	6.03539	5.73836	5.16304	4.68633	0.126273	0.627653	-0.415621	-0.438173
Cxcr6	3.01962	1.37738e-13	Teff-specific	5.94081	5.64856	8.77992	7.9582	0.360552	0.88719	0.928286	1.05022
Ccr10	7.89129	1.87087e-13	common effector	2.83406	3.01621	4.4504	3.07984	-1.63628	-2.14904	-2.14904	-2.14904
Tjp2	1.74519	3.05283e-13	common effector	5.99531	6.42596	5.58569	6.22589	1.34188	1.4663	0.22538	0.322708
Ttbk1	4.25255	3.96127e-13	eTreg-specific	4.79453	5.19427	3.22838	4.48659	-0.959791	-2.14904	-0.888961	-1.60831
Ccl5	2.93587	5.84199e-13	Teff-specific	5.30311	5.30561	8.00077	7.85135	-0.71228	-0.261012	-0.888961	-0.907722
Axl	1.28668	6.32046e-13	eTreg-specific	7.19722	7.461	5.0304	5.01401	3.10381	3.33222	1.66046	1.11993
Plekhg3	4.996	7.94801e-13	common effector	5.32711	5.15644	5.60331	5.29112	-2.14904	-1.61278	-2.14904	-1.60831
Il18r1	1.38422	1.54103e-12	common effector	8.45212	8.3567	8.50087	8.06368	6.14284	6.3221	6.61387	6.82409
Ptpn13	1.12561	3.62309e-12	eTreg-specific	7.89674	7.92929	6.96617	7.54414	5.79331	5.85755	2.03731	2.30493
Gna15	1.85517	5.04051e-12	common effector	5.38704	5.3262	5.66893	5.56071	3.00352	2.91341	-0.415621	-0.653928
Clip3	2.68196	6.33987e-12	eTreg-specific	4.49503	4.89676	3.16651	4.19037	0.562048	0.187797	-1.2004	-1.60831
Plcd1	5.48796	6.33987e-12	eTreg-specific	3.44818	3.176	2.49436	1.97241	-1.25874	0.0531336	-2.14904	-2.14904
Cpd	1.63153	1.49621e-11	eTreg-specific	6.43927	6.50184	5.90508	5.43066	2.56136	2.74887	-0.632965	-0.907722
Glrx	1.65167	1.6997e-11	eTreg-specific	6.15321	6.17287	5.40326	5.28429	3.22753	3.3752	3.54273	3.68208
Lilrb4a	3.05588	1.80096e-11	eTreg-specific	4.96588	4.93748	2.38995	2.50618	0.248163	-1.61278	-2.14904	-1.60831
Prdm1	1.57158	1.98734e-11	eTreg-specific	6.054	6.2575	4.82548	4.86633	3.27133	3.49693	3.1583	3.45815
Lgals3	3.38508	3.76799e-11	Teff-specific	3.48521	3.34697	4.66695	4.13829	-1.25874	-0.915984	-0.888961	-0.907722
Cd44	1.04783	4.7179e-11	Teff-specific	8.18256	8.21896	8.99569	8.94542	6.24521	6.31292	5.758	5.52199
Npas4	1.65737	6.30989e-11	eTreg-specific	5.61854	6.26285	3.70168	4.83862	0.464814	0.964271	-2.14904	-0.907722
Mpp2	3.19578	7.0917e-11	common effector	4.20065	4.11908	4.20324	4.5449	0.653139	0.0531336	1.00566	0.199316
B4galnt4	1.3429	1.86966e-10	eTreg-specific	7.26267	7.38698	6.03627	6.57555	3.77576	3.90149	2.33583	2.84738
Baiap3	2.22878	1.98117e-10	Teff-specific	6.42822	6.74426	7.12199	7.17007	1.5926	1.6641	1.9223	0.818263
Eea1	1.12714	3.19554e-10	common effector	8.00323	8.36584	7.4761	8.14746	4.93697	4.92953	2.58305	2.4742
Nid2	4.56124	3.19554e-10	eTreg-specific	3.74135	3.36034	1.52654	1.053	-2.14904	-2.14904	-2.14904	-1.60831
Arnt2	2.69377	3.19554e-10	eTreg-specific	5.47864	5.49333	3.77606	4.63892	-2.14904	-0.915984	-2.14904	-2.14904
Mapk8ip1	3.70106	3.47544e-10	eTreg-specific	3.9849	4.30347	1.57497	2.76357	0.248163	-0.261012	-0.632965	-0.653928
Itga2	3.11656	4.00098e-10	common effector	3.63552	3.26402	3.88572	3.57004	0.819695	0.424424	0.349288	0.541731
S100a11	1.71935	4.03849e-10	common effector	5.59896	5.8229	5.83969	6.06981	2.56136	2.13331	3.01596	3.19295
Cd200r1	1.44201	6.29889e-10	eTreg-specific	5.92068	5.70206	4.97282	4.71708	4.15658	4.20126	4.41276	4.37363
Matn2	1.78813	6.4479e-10	eTreg-specific	5.39355	5.25996	1.75391	2.10235	1.34188	1.35621	-1.59811	-1.60831
Ptpn5	1.88427	7.19813e-10	common effector	5.1151	5.60147	4.28558	5.49419	-0.00687314	0.0531336	-2.14904	-2.14904
Pcyt1b	3.87149	1.25901e-09	eTreg-specific	3.69995	3.8985	1.98653	2.35792	-0.959791	-0.0954053	-2.14904	-1.60831
Ahr	1.21741	2.70675e-09	eTreg-specific	6.38641	6.34587	5.09825	5.03043	3.08757	3.50985	1.66046	1.25
Gsg2	1.53246	4.09085e-09	eTreg-specific	5.74861	5.5557	4.09946	3.6886	3.10381	3.11279	2.99714	2.71848
Nrn1	1.6567	4.28199e-09	eTreg-specific	5.88879	5.92318	4.75366	4.86633	3.49712	3.70214	0.846527	0.899797
Maf	0.944322	5.72046e-09	eTreg-specific	9.46524	9.50698	8.52688	9.03588	4.49501	4.91504	2.87874	3.19295
Runx2	1.23909	9.80947e-09	common effector	5.73073	5.84447	6.5985	5.78534	3.48477	3.62115	-0.415621	0.322708
Gpr55	1.86826	9.87504e-09	eTreg-specific	5.68105	5.28121	5.07318	4.51604	2.21777	1.87841	-0.415621	0.322708
H1f0	1.05858	1.21947e-08	common effector	6.74431	6.92838	6.43429	6.6264	3.9203	4.16089	3.67887	4.23127
Chst2	1.46421	1.45677e-08	common effector	6.44398	6.71463	6.84304	6.79806	1.22797	1.70958	-1.2004	-0.0844998
D430019H16Rik	2.74383	1.45677e-08	eTreg-specific	4.59441	5.15644	3.46521	4.06845	-0.50108	0.187797	-2.14904	-2.14904
Fam129a	1.00293	2.23958e-08	eTreg-specific	8.01436	8.20466	7.00646	7.00955	5.58352	5.89002	2.24302	2.74078
C030034L19Rik	3.16321	4.00281e-08	common effector	4.39479	4.37768	4.67253	4.5102	-1.63628	-2.14904	-2.14904	-1.2159
Jag1	5.02164	4.62105e-08	eTreg-specific	3.09587	2.65306	2.09013	1.75249	-2.14904	-2.14904	-2.14904	-2.14904
Chdh	2.05344	5.09281e-08	Teff-specific	5.1072	5.08574	6.24896	5.54078	0.896276	0.310956	2.68065	2.86778
Rorc	1.51426	5.12688e-08	eTreg-specific	5.72041	5.20543	4.62731	3.48919	-0.153568	0.719452	-0.226773	-1.60831
St14	1.7594	5.25774e-08	eTreg-specific	5.08727	5.16789	4.28558	3.89099	1.44745	0.964271	1.39887	0.899797
Tnfrsf8	2.60924	5.25811e-08	eTreg-specific	4.36198	4.53338	0.847263	1.97241	-0.71228	-0.66317	-2.14904	-2.14904
Myo1h	1.45019	5.68407e-08	eTreg-specific	5.14626	5.29521	3.7552	4.37529	2.33246	2.65898	1.14897	1.93119
Nrp1	0.923755	7.4683e-08	eTreg-specific	9.11589	9.1892	7.40755	8.11222	7.83341	7.82843	2.85802	2.71848
Hic1	1.89049	7.58373e-08	Teff-specific	5.01735	5.00715	5.73702	5.4057	1.9921	1.9177	0.846527	0.436372
Gprin3	1.16244	1.07098e-07	eTreg-specific	6.72379	6.4882	5.79183	5.61343	4.89092	4.79884	3.88745	3.98265
Tnfrsf1b	0.832754	1.26674e-07	eTreg-specific	9.50841	9.78021	7.84224	8.06269	7.40663	7.61345	6.33348	6.27853
Tmem2	1.35844	1.57881e-07	common effector	5.68371	5.86573	5.5768	5.95192	1.49748	1.79646	1.66046	1.05022
Slc22a15	1.38513	1.79761e-07	eTreg-specific	5.92068	6.14802	5.03906	5.75849	2.53764	2.85388	0.846527	1.3693
Ctla2a	2.51684	2.44139e-07	Teff-specific	4.16305	3.96128	4.7431	4.64959	-0.00687314	0.424424	0.66764	1.31088
Mmp25	4.99366	2.58121e-07	common effector	3.11175	3.1299	2.76872	2.24988	-1.63628	-2.14904	-2.14904	-1.60831
Ces2c	4.16522	3.25523e-07	eTreg-specific	4.14773	4.42936	2.54386	3.27162	-1.63628	-2.14904	-2.14904	-2.14904
Mmp9	2.91396	3.84668e-07	Teff-specific	4.66065	4.423	6.48428	5.88577	-0.00687314	-0.0954053	-1.2004	-0.653928
Pcgf2	1.80681	4.066e-07	common effector	5.0089	4.87363	4.80024	4.6549	1.63791	1.03744	1.07909	1.05022
Atxn1	0.913704	4.54345e-07	common effector	7.29171	7.26962	7.10354	7.02397	5.28553	5.33707	4.6956	4.78653
Cobll1	1.80152	5.07928e-07	common effector	4.62791	4.70043	4.4439	4.40708	0.464814	0.719452	0.0898207	0.0643763
Zcchc18	1.4521	5.37888e-07	eTreg-specific	5.82281	5.69416	5.11062	4.96359	1.8453	2.37832	0.349288	-0.0844998
Ccr5	2.68618	5.40169e-07	Teff-specific	4.63891	4.50957	5.73968	5.15921	-0.959791	-0.448123	-1.59811	-2.14904
Sema4f	1.22412	5.42346e-07	not categorized	5.29965	5.06547	5.57977	5.69295	3.69231	3.76812	5.91164	5.91661
Cela1	4.80878	5.45273e-07	common effector	2.79527	3.23527	2.66067	3.39088	-1.63628	-0.66317	-1.2004	-1.60831
Map2	3.72944	5.55029e-07	eTreg-specific	4.02736	4.90134	2.74774	3.85456	-0.316886	-0.66317	0.759854	0.818263
Lamc1	0.958496	5.64778e-07	eTreg-specific	7.0214	7.09763	4.23373	3.99505	4.50115	4.50843	-1.2004	-0.653928
Syt11	0.894177	1.17726e-06	common effector	7.76554	7.93488	7.175	7.69339	5.99396	6.07082	5.02318	4.80251
Zdhhc2	1.37634	1.215e-06	common effector	5.76626	5.49939	5.34161	5.39623	1.63792	1.79646	-2.14904	-0.653928
Abcb1a	1.13313	1.24957e-06	eTreg-specific	7.34136	7.27227	6.80928	6.72049	4.73806	4.73978	3.24062	2.84738
B3galt5	4.77388	1.39587e-06	Teff-specific	3.30363	3.23527	4.09115	3.77883	-1.25874	-0.915984	-1.2004	-1.60831
Casp3	0.937308	1.52332e-06	eTreg-specific	6.34	6.64531	5.5005	5.96479	4.43209	4.66093	4.07862	3.64709
Ky	6.89793	1.93437e-06	eTreg-specific	3.41017	3.81354	-2.14904	-2.14904	-2.14904	-2.14904	-2.14904	-2.14904
Fgl2	1.22746	2.03457e-06	eTreg-specific	6.72121	6.71593	5.49736	4.79604	1.76588	1.9177	-2.14904	-2.14904
Ahnak	0.824591	2.36031e-06	common effector	10.9648	10.7718	10.9207	10.7139	8.73866	8.76581	6.50316	6.43714
5830411N06Rik	2.46791	2.41319e-06	Teff-specific	2.94455	2.85551	3.99654	3.3781	-2.14904	-0.66317	-2.14904	-0.653928
Lsr	2.02768	2.41319e-06	common effector	3.69995	4.36447	2.38995	3.57004	0.248163	1.03744	1.07909	0.899797
Nr3c2	4.03366	2.64483e-06	eTreg-specific	3.30363	3.60467	1.25652	2.13309	-0.50108	-0.915984	-1.2004	-1.2159
Osbpl3	0.944293	2.69481e-06	eTreg-specific	7.07603	7.13992	6.08306	6.2436	4.14878	4.48899	-0.632965	-1.60831
Maged1	2.29661	2.80586e-06	common effector	4.20805	4.2179	3.64609	3.93526	-0.316886	0.310956	2.10919	1.93119
Nrbp2	1.91763	3.02611e-06	common effector	4.50106	5.34651	3.93293	4.58991	0.248163	-0.261012	-1.59811	-0.907722
Npnt	6.85054	3.28992e-06	common effector	2.44045	3.41263	1.52655	3.06397	-2.14904	-1.22271	-1.2004	-2.14904
Il17rb	1.86715	3.66693e-06	Teff-specific	4.78466	4.5626	6.01886	5.39305	0.360552	0.424424	1.88183	1.67743
Susd2	1.33711	3.76683e-06	common effector	5.77377	6.05033	4.9683	6.10899	1.88342	1.87841	2.30556	2.33456
Txlnb	6.90534	5.79652e-06	common effector	3.01377	3.11419	2.59173	2.84009	-0.959791	-1.61278	-1.2004	-0.250526
Actg2	1.33197	6.79828e-06	eTreg-specific	4.22274	4.6304	2.70486	2.99871	-0.153568	0.627653	-2.14904	-0.907722
Cass4	1.99089	1.09298e-05	eTreg-specific	4.63342	4.88755	3.99654	4.16828	1.10429	0.187797	0.22538	1.18643
Tktl1	6.75386	1.14168e-05	eTreg-specific	2.62874	2.56339	1.95027	1.39487	-0.959791	-0.448123	-1.2004	-1.60831
Serpina3g	0.944587	1.47131e-05	eTreg-specific	7.41757	7.65797	6.99871	6.9428	3.2998	3.43057	-0.888961	-0.907722
Tnfsf11	0.90667	2.11799e-05	common effector	6.40102	6.52874	6.21116	6.53297	3.69231	3.70214	1.56144	2.33456
Podnl1	1.13622	2.2678e-05	Teff-specific	6.54243	6.5317	7.53543	7.49839	2.77923	2.56312	3.66701	3.94473
Srxn1	4.51755	2.36291e-05	eTreg-specific	3.59092	3.8893	2.56799	3.11105	-2.14904	-2.14904	-2.14904	-2.14904
Anxa2	0.90795	3.54564e-05	Teff-specific	5.79359	6.2268	6.72326	7.01574	3.85464	3.86175	1.39887	1.76707
Trpm6	3.64768	3.77858e-05	Teff-specific	2.71441	2.54008	4.81544	4.39444	-2.14904	-2.14904	-2.14904	-2.14904
6330403K07Rik	1.43661	3.82449e-05	common effector	4.61125	5.07767	4.14828	4.64959	1.10429	0.0531336	-0.888961	-1.60831
Lclat1	0.752494	4.62747e-05	eTreg-specific	7.53775	7.45556	5.55885	5.98389	5.46596	5.71149	4.4269	4.62208
Lilr4b	4.18209	5.05559e-05	eTreg-specific	3.7816	3.71288	2.15529	2.10235	-1.63628	-1.22272	-2.14904	-1.2159
Havcr2	6.59037	5.85463e-05	eTreg-specific	3.17355	3.01621	1.75391	1.90276	-2.14904	-2.14904	-1.59811	-2.14904
Plcl1	1.06949	5.88822e-05	eTreg-specific	5.27519	5.23477	3.2877	4.13829	3.76559	3.93059	1.79731	2.24379
Ccr8	1.33625	5.95702e-05	eTreg-specific	5.76124	6.11881	3.69073	2.98192	2.30463	2.56312	1.50926	1.25
Kcna2	1.41086	6.0055e-05	not categorized	4.82374	4.08727	4.81039	4.05246	4.14093	3.91126	3.85645	3.94473
Cpe	2.46887	6.38481e-05	eTreg-specific	2.96217	2.7779	2.0219	0.918313	0.360552	0.88719	-1.59811	-2.14904
2310015A10Rik	0.985672	6.52877e-05	eTreg-specific	6.72895	6.91371	4.55672	4.6549	4.99906	4.76154	4.33994	4.13353
Cntnap1	2.11824	7.03344e-05	common effector	3.06359	2.85551	4.05746	3.25774	-0.50108	-0.261012	0.0898207	0.322708
Tnfsf14	1.43526	7.19278e-05	Teff-specific	5.94967	6.00635	7.32942	7.12108	1.95678	2.02953	0.349288	0.0643763
Tmbim1	1.52389	7.86014e-05	eTreg-specific	4.93052	5.22384	3.21316	3.18626	0.738819	0.627653	0.463391	0.199316
Lxn	1.18185	8.29041e-05	eTreg-specific	4.74958	4.74699	4.24873	4.06845	2.75887	2.77049	2.10919	2.21222
Acot11	1.07204	8.39772e-05	eTreg-specific	5.41289	5.33977	4.84536	4.94206	3.08757	3.22667	3.17514	3.07505
Gzmb	1.97141	8.75694e-05	eTreg-specific	4.49503	4.11908	3.15062	2.43395	-0.959791	-0.0954053	-1.2004	-1.2159
Naip5	0.997566	8.94659e-05	eTreg-specific	6.76829	6.0647	3.96962	4.17568	1.8453	1.70958	-1.59811	-1.60831
4930558J18Rik	4.41699	0.000105984	eTreg-specific	3.01377	3.11419	1.37066	1.44473	-2.14904	-2.14904	-2.14904	-2.14904
AW112010	0.833371	0.000118678	common effector	8.30843	8.49839	8.47079	8.38187	6.78157	6.83307	6.06637	6.17384
Ggt7	1.20894	0.000120156	eTreg-specific	5.1072	5.36321	3.56449	4.34278	3.2998	3.00746	2.95874	3.22494
Sh2d1a	0.793418	0.000125246	common effector	6.92362	7.10956	6.44573	6.86482	5.17843	5.47516	5.22675	5.31093
Fam129b	1.77859	0.000125342	common effector	3.30363	3.54735	3.70168	3.01531	-0.153568	-0.261012	-2.14904	-2.14904
Kcna3	0.7093	0.00012757	eTreg-specific	7.94738	7.83963	6.92589	6.79806	6.53892	6.27371	5.81285	5.6947
Aplp1	1.08279	0.000152413	common effector	5.61576	5.65671	5.39991	5.37388	2.06026	1.6641	1.79731	0.899797
Smco4	0.934053	0.00015822	common effector	5.85146	6.09101	6.01009	6.43769	3.2998	3.66798	4.1227	4.01045
S100a10	0.681051	0.000166264	common effector	8.54749	8.675	8.50205	8.52129	7.36849	7.48773	6.98255	6.8954
Gstt3	2.2913	0.000176354	eTreg-specific	3.56809	3.75399	2.46896	3.25774	-1.25874	-1.22272	-1.59811	-1.60831
Ptgfrn	0.886768	0.000261578	eTreg-specific	5.58197	5.83971	4.99968	5.44604	3.18237	3.65641	4.99025	4.66935
Stom	2.18288	0.000261765	common effector	2.92671	2.69589	2.80977	2.16319	-0.71228	-0.448123	-0.632965	-1.60831
Bicd1	2.11125	0.000281266	eTreg-specific	4.50106	4.51556	0.766157	0.987228	1.03823	0.627653	-1.2004	-2.14904
Man1c1	1.2306	0.000287125	not categorized	4.58875	4.88293	5.01293	5.27743	2.2473	2.16631	4.60527	4.65181
Ccr6	0.86323	0.000299431	eTreg-specific	6.44084	6.25213	4.89389	4.20491	3.4343	3.27286	-1.59811	-2.14904
Slc9a9	0.807077	0.000324884	Teff-specific	6.55409	6.71072	7.33734	7.39835	5.12374	5.32616	5.46455	5.53481
Npas2	4.26649	0.000327719	Teff-specific	2.25276	1.93594	3.22838	2.72374	-1.63628	-1.22272	0.349288	-0.907722
AI504432	0.8565	0.000329725	eTreg-specific	9.03833	8.67801	7.97956	7.9344	7.40335	7.30162	6.64745	6.69585
Rnase4	1.45611	0.000336613	eTreg-specific	4.53678	4.964	3.30216	3.7294	-0.153568	0.805757	-1.2004	-0.250526
Abhd4	1.20318	0.000346518	common effector	5.33727	5.68887	4.84536	5.4057	1.54583	1.99321	1.70754	1.11993
Slc25a53	1.51586	0.000367153	common effector	4.4395	4.49751	4.74839	4.24064	1.59261	2.06496	0.928286	1.05022
Nlrp1b	1.39447	0.000387701	eTreg-specific	4.54849	5.01563	3.73403	4.08426	2.4387	2.874	1.50926	1.11993
Rab39b	3.56629	0.000404201	common effector	3.12745	2.73748	2.46896	2.94775	-0.959791	-1.22271	-2.14904	-1.60831
Atcay	1.11028	0.000404201	common effector	5.04655	5.3262	4.67253	5.25315	2.56136	2.06496	1.70754	1.80989
Jazf1	1.58675	0.000419079	common effector	4.09281	4.82623	3.34468	4.18304	-0.00687314	1.4663	0.66764	1.18643
Cd38	1.25109	0.000494406	common effector	5.5561	5.71773	5.52227	5.24261	3.25688	3.45749	-0.226773	-0.653928
S1pr2	1.10853	0.000503571	common effector	5.27519	5.47193	5.56186	6.00689	3.85464	4.03254	3.39238	3.25624
Crmp1	0.777531	0.000506624	common effector	6.10644	6.18043	5.70201	5.70834	3.167	3.70214	2.70405	3.10973
Wls	0.7629	0.000517283	eTreg-specific	7.20557	7.3029	5.37619	5.86533	5.65964	5.66318	3.72536	3.86577
Sec16b	2.06017	0.000538654	eTreg-specific	3.07982	3.64893	2.12308	2.4825	1.28605	1.10708	0.66764	0.541731
Tmem154	0.825754	0.000544442	common effector	7.42474	7.3631	7.43569	7.21297	5.88072	5.98093	6.23851	6.23991
Myadm	1.79481	0.000555028	common effector	4.51903	4.07109	4.40424	3.97822	1.16745	1.17351	-0.888961	-1.60831
Ikzf2	0.733604	0.000601547	eTreg-specific	10.5773	10.541	8.12693	8.80842	9.47766	9.43652	2.50526	2.86778
Wisp1	6.34576	0.00067919	common effector	2.33621	2.60892	1.8749	1.67105	-2.14904	-2.14904	-2.14904	-2.14904
Gpm6b	0.94559	0.000682731	Teff-specific	6.35174	6.84283	7.3617	7.98003	1.76588	2.26101	1.50926	1.42545
Cntln	1.15963	0.000807284	common effector	4.95272	5.1449	4.28558	4.79123	1.76588	2.09954	0.349288	1.05022
Gm16702	3.52239	0.000874297	common effector	3.54489	3.93471	3.35858	3.35221	-1.25874	-0.915984	-1.2004	-0.438173
Gm14005	2.83205	0.000879855	common effector	2.36298	2.22623	2.12308	2.03884	-0.50108	-1.22271	-1.59811	-2.14904
Nsmf	0.820358	0.000910987	eTreg-specific	6.13779	6.14029	5.167	5.48826	3.63759	3.45749	3.52969	3.16024
Lmtk3	1.43424	0.000943806	eTreg-specific	3.99349	4.15022	2.09013	2.55239	1.10429	0.719452	0.928286	0.199316
Dkkl1	2.03084	0.000974657	common effector	3.59092	3.31985	3.08525	3.03171	0.126273	-0.915984	-0.0598093	0.199316
Lpar6	0.880408	0.00102828	common effector	7.07603	6.82244	7.40169	6.86253	5.32762	5.48827	5.89902	5.82565
Jdp2	2.73018	0.00106046	common effector	3.21823	3.37359	3.16651	3.41609	-0.316886	-0.261012	-1.59811	-1.60831
Fut7	1.65661	0.00106046	common effector	3.54489	3.24972	3.21316	2.91275	-0.50108	0.310956	-2.14904	-0.438173
Kif5c	1.22389	0.00110857	eTreg-specific	5.11115	5.16027	4.04892	4.61735	2.06026	2.43358	2.27463	1.76707
Cyfip1	0.668331	0.00112088	eTreg-specific	7.58329	7.84974	6.41113	6.92095	5.11175	4.98607	2.70405	2.67282
Pik3ap1	2.02984	0.00112476	Teff-specific	2.85307	3.38672	4.75891	3.74938	-0.316886	-1.61278	-0.0598093	-0.907722
Ptprj	0.789855	0.00135719	eTreg-specific	6.14552	6.21396	5.55885	5.54936	3.92944	3.47076	0.463391	0.199316
Bcl2a1b	0.820852	0.00135719	common effector	5.50292	5.76374	5.32047	5.61615	3.56906	3.54791	2.53166	2.62567
Pear1	0.670792	0.00147159	eTreg-specific	8.51801	8.62012	7.60121	7.92071	6.58592	6.53289	5.20641	4.84431
Nsmaf	0.667992	0.0016406	common effector	8.02592	8.20513	7.96997	8.18186	6.66739	6.65271	6.66842	6.70438
Noxa1	1.40772	0.0017258	eTreg-specific	4.19321	3.97003	-0.294118	0.201824	-1.25874	0.424424	-2.14904	-2.14904
Ticam2	3.41375	0.0017258	eTreg-specific	2.1642	2.33861	0.273786	0.51355	0.126273	0.310956	-2.14904	-1.2159
Stap1	0.87749	0.00206024	not categorized	5.18429	5.1449	5.34161	5.00573	4.72762	4.91989	4.92203	4.84945
Camk2b	0.924514	0.00206024	not categorized	5.23227	4.50957	5.90271	4.79123	4.31143	3.92096	4.92701	4.24693
Slc26a2	0.722524	0.00206063	eTreg-specific	6.39292	6.69629	5.52536	5.70834	5.45334	5.75282	5.2023	5.25005
Gpr25	4.02807	0.00251997	eTreg-specific	2.10198	2.16658	0.924052	0.987228	-2.14904	-2.14904	-2.14904	-2.14904
Bzrap1	0.805423	0.00272467	eTreg-specific	6.73409	7.05509	5.18271	5.4823	3.55732	3.11279	2.50526	2.6015
Tnfrsf9	0.613401	0.00272467	eTreg-specific	7.67696	7.94435	5.02605	5.20333	6.07238	6.11374	2.77206	3.33163
Ier5l	2.51508	0.00272912	common effector	3.71041	4.5568	2.24781	3.94396	-1.63628	-1.61278	-1.59811	-2.14904
Tmem159	3.02928	0.00288862	common effector	2.62874	2.60892	2.18679	2.07095	-0.316886	0.187797	-0.888961	-0.907722
Ryr2	0.962423	0.00290734	eTreg-specific	5.38377	5.33639	1.13257	0.918313	2.2473	2.4868	-2.14904	-2.14904
Celf5	6.12146	0.00293514	common effector	1.74289	2.13581	0.588834	1.53956	-1.25874	-0.66317	-1.59811	-1.60831
Ppap2a	1.7672	0.00303749	eTreg-specific	2.65064	2.63116	1.19588	1.053	-0.316886	-0.66317	-2.14904	-1.60831
Chd3os	1.91635	0.00317185	common effector	2.51397	2.8928	2.36262	2.52947	1.16745	1.51835	0.349288	1.58185
Atp2b4	0.61068	0.00326257	common effector	7.86665	7.9135	7.58873	7.46405	3.95652	4.01454	1.34033	1.11993
Plekhb2	0.594394	0.00342502	common effector	7.67429	7.62095	7.43241	7.42886	6.34933	6.29997	6.18754	5.95764
Unc119	0.677073	0.00366963	common effector	6.06219	6.10498	5.89319	5.9476	4.65233	4.44932	3.54273	3.31687
Cep290	1.15238	0.00387441	eTreg-specific	4.4395	4.423	4.03167	3.84531	2.51354	2.65898	2.27463	2.14693
Samd11	2.15343	0.00388644	common effector	3.41017	3.08227	2.4431	2.87688	-0.959791	-0.915984	-2.14904	-0.653928
Mmd	0.620109	0.00397184	eTreg-specific	7.33038	7.43832	6.08097	6.49058	4.95945	5.03603	4.55468	4.35929
Nhsl2	1.59536	0.00397434	common effector	3.42295	3.38672	3.41288	3.44087	0.248163	0.310956	-1.2004	-0.653928
Slfn10-ps	0.744388	0.00399623	eTreg-specific	5.36403	5.46885	3.93293	4.35587	4.54938	4.57752	3.7023	4.23127
Slc4a7	0.604185	0.00405661	eTreg-specific	7.50506	7.43201	6.97635	6.85218	6.29733	6.48791	5.38353	5.36935
Cpne7	2.04531	0.00421891	Teff-specific	4.84288	5.44708	5.90271	6.42378	-1.25874	-1.22271	-2.14904	-1.60831
Tiam1	0.555682	0.00447553	eTreg-specific	8.48677	8.70774	7.38566	7.80318	6.77144	6.96903	3.27228	3.25624
E130308A19Rik	0.885359	0.004491	eTreg-specific	5.47251	5.72808	3.79663	4.38809	3.76559	3.70214	3.01596	2.88791
Egln3	1.20259	0.00457285	Teff-specific	4.23003	4.37768	4.92225	5.43066	1.63791	2.09954	0.759854	1.18643
Farp1	0.936021	0.00457285	common effector	5.5268	5.62382	5.69381	5.79017	2.06026	2.43358	1.66046	1.31088
Smpdl3b	2.47929	0.00467104	Teff-specific	2.25276	2.85551	3.35858	3.42853	-1.25874	-1.61278	-1.59811	-0.438173
Decr1	0.738531	0.00481054	common effector	5.25031	5.37314	5.08577	5.45519	4.50727	4.3451	3.33358	3.37505
Prox1	6.04207	0.00507485	eTreg-specific	1.20572	1.66128	-2.14904	-0.748219	-2.14904	-2.14904	-2.14904	-2.14904
2310001H17Rik	0.73937	0.00512917	eTreg-specific	5.44458	5.84922	4.81039	5.43066	4.56705	4.63759	3.58115	3.53672
Acsbg1	0.591959	0.00518722	eTreg-specific	7.12671	7.16681	5.97216	5.78292	5.72672	5.77438	3.99571	3.78223
Dnase2a	1.23357	0.0054097	eTreg-specific	4.23729	4.50957	3.43928	3.6886	2.35976	2.34987	1.96166	1.76707
Cep170b	0.824947	0.00541214	common effector	5.71263	5.83253	5.43313	5.42135	3.62639	3.54791	4.41276	4.40887
Lppr2	2.70002	0.00552836	common effector	2.13342	2.31132	1.37066	1.62854	-0.50108	0.0531336	-0.632965	-0.438173
4930412O13Rik	2.70003	0.00552836	eTreg-specific	2.6065	2.31132	0.680218	0.689296	-1.63628	-0.915984	-0.888961	-1.60831
Stk32c	2.27793	0.00554096	common effector	3.61339	4.29653	3.43928	3.63591	-1.25874	-2.14904	-1.59811	-2.14904
Hacd3	0.589704	0.00554096	eTreg-specific	7.83831	7.82884	7.12505	7.15049	6.38797	6.38478	6.79369	6.64503
Il1rl1	0.888194	0.00578334	eTreg-specific	6.91234	6.64667	3.6797	2.61906	1.63791	2.13331	-2.14904	-2.14904
St8sia4	0.687396	0.00579092	not categorized	7.75041	7.67144	7.54306	7.22014	7.19934	7.18268	6.8642	6.64503
Id2	0.645865	0.00622745	Teff-specific	6.47959	6.33066	9.22283	8.69131	3.79589	3.633	4.97108	5.50255
Coro2b	1.46279	0.00622745	common effector	4.52497	4.87829	4.84536	5.79258	0.968997	0.88719	-0.632965	-0.653928
Syne2	0.664873	0.00625688	not categorized	6.23158	6.17854	6.71518	6.34883	5.06275	5.03155	6.21834	6.26513
Rbl2	0.593349	0.00637105	common effector	8.45017	8.33357	8.52842	8.20012	7.21717	7.37227	7.31065	7.24655
Atf6	0.694203	0.00652752	common effector	5.68105	5.77377	6.18214	5.96266	4.37302	4.35229	3.83541	3.74961
Epcam	1.05993	0.00658851	eTreg-specific	4.47675	4.51556	1.13257	1.67105	1.16745	1.70958	0.66764	0.199316
Mettl7a1	1.23869	0.00677767	Teff-specific	4.00203	3.95248	5.17488	4.82927	1.44745	1.70958	2.24302	2.17994
Itpripl2	1.06688	0.00678482	common effector	5.76626	5.92992	5.58569	5.72357	2.60764	2.32085	1.34033	0.976968
Dio3	3.89104	0.00689843	eTreg-specific	2.28112	2.39167	0.491267	0.918313	-1.25874	-0.915984	-2.14904	-2.14904
Tg	2.67672	0.00697794	eTreg-specific	2.56098	2.54008	0.996958	1.49293	-1.25874	-0.915984	-0.415621	-0.438173
St6galnac6	1.26978	0.00704154	common effector	3.75152	3.60467	3.478	3.12641	2.27625	1.83802	1.34033	1.31088
Ccr3	2.59433	0.00807203	eTreg-specific	2.97957	3.03301	-1.62677	-0.196368	-1.25874	-1.22271	-2.14904	-1.60831
Rab26	2.59433	0.00807203	eTreg-specific	2.73505	2.81723	0.680218	1.44473	-1.25874	-1.61278	-1.59811	-0.907722
Mrgpre	1.17397	0.00858541	eTreg-specific	4.67675	4.57985	3.79663	4.16828	2.6744	2.32085	0.349288	0.976968
Gm9199	1.83705	0.00872819	common effector	3.61339	3.45064	3.82694	3.47726	1.03823	0.529614	-0.888961	-0.0844998
Sgms1	0.699415	0.00903643	common Tconv	5.58482	5.67019	6.30567	6.22232	5.02913	4.92953	6.39588	6.40085
Cysltr2	1.5454	0.00908246	common effector	4.58875	4.5626	4.7431	4.43201	1.22797	1.79646	-0.415621	-0.438173
Dlg5	2.87367	0.00916728	common effector	2.56098	2.00569	2.76872	1.53956	-0.959791	-1.22272	-0.888961	-1.2159
Naprt	1.51991	0.00925309	eTreg-specific	4.00203	4.59124	2.41677	2.99871	0.653139	1.70958	1.00566	0.436372
Nmur1	5.8661	0.00928464	eTreg-specific	1.01631	1.57214	-0.692297	-1.2849	-2.14904	-2.14904	-1.59811	-2.14904
2010107G23Rik	1.97113	0.00942375	eTreg-specific	3.27572	3.1608	1.37066	2.43395	-0.71228	-0.66317	-1.59811	-1.60831
Cd40lg	0.73743	0.00975362	Teff-specific	5.10323	4.91046	7.0435	7.0644	4.46389	4.32332	6.37051	6.37613
Sla	0.515641	0.00990637	common effector	8.88974	8.98852	8.67343	8.62393	7.72932	7.78261	7.3658	7.3252
Rin2	1.45419	0.00990637	eTreg-specific	5.10323	5.44708	3.50324	3.46523	-0.71228	-0.66317	-1.2004	-2.14904
Bcl6	0.653768	0.00990637	common effector	6.51732	6.70811	6.35157	6.98553	4.93243	5.07565	4.84518	5.09856
Rnf125	0.871871	0.00992985	not categorized	4.78466	4.7109	5.22884	5.0943	3.4214	3.50985	4.764	4.62208
Glipr1	0.69406	0.0100415	not categorized	5.41609	5.44394	5.2439	5.26013	4.76893	4.77764	4.92203	4.83397
Cd82	0.50013	0.0101202	common effector	9.4407	9.69272	9.53717	9.69929	7.81873	8.02789	7.84778	7.88655
Acot7	0.611539	0.0102207	common effector	6.61244	6.58962	6.62174	6.63984	4.48884	4.77764	2.93915	2.92733
Ank3	5.86858	0.0105705	eTreg-specific	1.20572	1.01854	-1.62677	-0.991746	-2.14904	-2.14904	-2.14904	-2.14904
Tnfsf13b	2.3932	0.0108639	common effector	2.58392	2.39167	2.74774	3.18626	-0.50108	-0.261012	-0.888961	-1.2159
Lgalsl	1.32383	0.0109177	common effector	4.29404	4.65231	4.14026	4.45043	0.968997	1.03744	0.928286	1.18643
Lrrn3	3.81858	0.0109614	common effector	3.6022	3.61586	3.66858	3.15665	-2.14904	-2.14904	-2.14904	-1.60831
Pvrl1	1.67095	0.0109614	common effector	3.23282	3.79397	2.86923	3.59234	-2.14904	-1.61278	-1.59811	-0.438173
Pon3	1.6936	0.0111269	eTreg-specific	3.88683	3.85192	1.98653	1.49293	0.464815	0.187797	-0.632965	-0.438173
Nr1d1	1.00983	0.0111312	common effector	4.58306	4.35782	4.69461	3.94396	2.65249	2.58769	2.81568	2.71848
Ctnnd1	1.65484	0.0111563	eTreg-specific	3.94115	4.07109	0.386621	0.416937	0.968997	0.719452	-0.888961	-1.2159
Gas2l1	1.56465	0.0113067	eTreg-specific	4.12445	3.98738	3.08525	3.44087	-0.316886	0.187797	-0.888961	-1.60831
Pnkd	0.873266	0.0113067	eTreg-specific	4.83334	4.91046	3.30216	3.17153	2.95063	3.1627	2.72708	3.34625
Zc3h12c	0.997752	0.0115456	eTreg-specific	4.21542	4.41661	3.10187	2.35792	1.10429	2.09954	-2.14904	-1.2159
Eml6	1.80719	0.0115821	eTreg-specific	3.35789	3.24972	2.27738	2.07095	-0.50108	-0.66317	-0.415621	-0.907722
Slc52a3	1.30308	0.0118936	eTreg-specific	3.75152	3.62697	2.70486	2.38372	2.09317	2.23013	1.9223	1.89188
Iffo2	0.633045	0.0120538	common effector	6.98632	7.00381	6.9071	6.92095	5.89246	5.88011	5.85527	5.96713
Plxnd1	0.566845	0.0124784	eTreg-specific	6.44398	6.50033	3.85663	4.11538	5.05859	5.30409	4.23942	4.21543
Dnase1l3	2.07952	0.0132246	common effector	3.06359	3.559	3.31647	3.42853	-1.63628	-1.22272	-1.2004	-1.60831
Lpxn	0.567332	0.0133872	common effector	7.20649	7.31583	7.21947	7.11724	6.20626	6.14512	5.32057	5.19458
Ppfibp1	0.755245	0.0135631	common effector	5.05068	5.42179	4.72175	5.04666	3.11987	2.874	2.70405	2.24379
Trim2	2.35709	0.0136559	eTreg-specific	4.1166	4.12693	3.61168	3.61429	1.44745	0.964271	2.93915	2.78437
Mid2	2.44735	0.0137551	eTreg-specific	3.31739	3.79397	0.386621	1.62854	-2.14904	-2.14904	-2.14904	-2.14904
Dgki	5.86307	0.0142204	common effector	1.61507	2.67463	0.680218	2.07095	-2.14904	-2.14904	-2.14904	-1.60831
C2cd4b	1.47696	0.0142394	common effector	1.74289	2.49229	-0.294118	1.79155	-1.63628	-2.14904	-2.14904	-1.60831
F13a1	2.27329	0.0147179	eTreg-specific	2.13342	1.86266	-1.24412	-0.539924	-0.00687314	-0.66317	-0.632965	-0.0844998
Slc15a3	1.7015	0.0149617	eTreg-specific	3.6681	3.36034	2.76872	2.19267	-0.00687314	0.0531336	-0.632965	-0.653928
Fam69b	1.90466	0.0149617	common effector	3.26156	3.34697	2.66067	3.20084	-0.00687314	-0.448123	1.45512	1.18643
Zfp704	1.53854	0.0150461	common effector	3.83039	3.26402	3.7552	3.6886	0.562048	0.529614	-0.0598093	0.322707
Grhl1	0.910501	0.0156722	eTreg-specific	4.98324	5.04077	4.23373	4.68114	1.80614	2.19857	0.463391	0.976968
Casp4	0.85785	0.0159465	common effector	6.04989	6.03998	5.69381	6.06384	3.38199	3.49694	1.45512	1.42545
Gsta4	0.676332	0.0159535	cTreg-specific	2.69346	2.91109	-0.294118	-0.196368	4.57872	4.96278	0.463391	0.541731
Gm3636	1.32373	0.0161765	eTreg-specific	3.37114	2.73748	1.13257	1.28967	2.09317	2.06496	-1.2004	-1.2159
Cd160	1.08252	0.0161765	Teff-specific	4.27302	4.5626	6.29486	5.9476	2.73821	2.77049	0.928286	0.639917
Kif13a	0.588911	0.0166452	eTreg-specific	6.39292	6.5882	5.12695	5.55788	4.14093	4.47589	2.17766	2.07854
Dock6	1.01601	0.0167708	common effector	4.90797	4.94638	4.61578	4.712	3.28563	2.51269	2.42303	2.07854
Pglyrp1	0.663917	0.0170456	eTreg-specific	5.68371	5.9806	5.11881	5.43991	4.17975	4.42226	3.10655	2.62567
Gna14	2.48833	0.0170871	eTreg-specific	3.1886	3.65979	1.71121	2.4825	-1.25874	-1.22272	-1.2004	-2.14904
Clstn1	0.654411	0.0173185	common effector	6.46112	6.44805	6.23772	6.29208	5.13564	5.1352	4.46848	4.22337
Anxa4	1.05611	0.0175629	eTreg-specific	3.95881	4.24699	3.10187	2.84009	2.4387	2.56312	0.569127	0.0643763
Slc24a3	5.94091	0.0178502	eTreg-specific	2.94455	4.09529	0.996958	2.72374	-2.14904	-1.61278	-2.14904	-2.14904
Alcam	0.887202	0.018372	eTreg-specific	5.22134	5.49333	4.35656	4.7472	1.5926	1.10708	-0.0598093	-0.653928
Il12rb1	0.578434	0.018372	common effector	6.68054	6.56095	6.80039	6.50387	4.77908	5.04048	2.81568	2.57692
Sh3bgrl	0.63914	0.0183905	eTreg-specific	7.5911	7.44853	6.72728	6.85679	5.98522	6.00621	4.95654	4.98172
Irf5	0.805773	0.0183905	eTreg-specific	5.58482	5.52634	4.5747	4.10767	3.34148	3.02556	1.56144	1.58185
Nsun7	3.11132	0.0184639	eTreg-specific	2.10198	1.89976	0.0175991	0.313386	-2.14904	-2.14904	-2.14904	-2.14904
Sec24d	0.848255	0.0185436	common effector	4.92604	5.04077	5.46881	5.31142	3.88315	3.47076	4.51554	4.37363
Timp2	0.564507	0.0186051	eTreg-specific	7.51554	7.87033	6.86024	7.40072	5.23113	5.57684	6.23651	6.38501
Dcun1d4	1.03201	0.0187011	eTreg-specific	5.73073	5.81564	5.17094	5.2636	4.11713	4.09386	4.19881	4.10802
Gprasp1	0.526707	0.0187011	eTreg-specific	7.24659	7.02076	6.53259	6.54731	6.73019	6.32027	6.67732	6.59694
Prss12	2.13828	0.0191978	not categorized	2.79527	2.25516	2.61507	1.82958	0.360552	0.805757	2.42303	2.11314
Apobec1	0.798934	0.0201964	common effector	4.80433	4.90591	4.29283	4.48062	3.6487	3.80001	3.33358	3.74961
Nebl	2.3879	0.0203475	Teff-specific	2.53766	2.56339	3.96962	3.67821	-2.14904	-1.61278	0.759854	0.0643763
Card10	2.75702	0.0203787	common effector	2.28112	2.31132	3.01678	2.40905	-1.63628	-1.22272	-0.632965	-0.907722
Galm	0.639031	0.0204302	eTreg-specific	6.19851	6.19729	5.05195	5.39939	4.53747	4.83521	3.75927	3.99197
Frmd4b	0.743955	0.020714	eTreg-specific	5.09527	5.02406	4.41093	4.29601	3.18237	3.64475	1.66046	2.00675
Akap7	1.07742	0.0209148	eTreg-specific	3.46063	3.41263	2.18679	2.40905	2.41286	1.95595	0.759854	1.05022
Npdc1	2.70251	0.0210796	common effector	1.37312	1.78544	1.13257	1.82958	-1.63628	-1.61278	-2.14904	-2.14904
Rgag4	1.749	0.021554	eTreg-specific	3.11175	3.65979	1.75391	1.58474	-0.959791	-0.0954053	-0.632965	-0.653928
Lima1	1.42595	0.0215858	eTreg-specific	3.9849	4.49751	1.66721	2.74379	0.653139	0.805757	-0.415621	-1.2159
Hpn	1.24015	0.0232027	common effector	3.89602	4.35782	4.18775	3.70914	1.34188	1.03744	-0.226773	-0.0844998
Cc2d2a	2.1493	0.0235684	eTreg-specific	3.09587	3.47543	1.42452	1.79155	-1.25874	-2.14904	-2.14904	-1.60831
Ankrd6	0.883987	0.0237091	eTreg-specific	4.7896	4.92403	4.18775	4.09211	1.54583	2.02953	1.14897	0.541731
Col16a1	5.66034	0.0237173	eTreg-specific	2.73505	3.09832	0.273786	0.689296	-1.63628	-1.61278	-2.14904	-2.14904
Pqlc3	0.615339	0.0244835	common effector	5.46326	5.53815	5.18271	5.28429	4.20255	4.57752	4.3548	4.35206
Ebi3	0.801771	0.0244835	eTreg-specific	5.13465	5.03661	2.92634	2.57496	1.16745	0.88719	-2.14904	-2.14904
Serpinb1a	2.49931	0.0246211	common effector	2.51397	2.46778	2.51933	2.03884	-1.25874	-0.66317	-0.632965	-0.653928
Plxdc1	1.45988	0.0256104	Teff-specific	2.19433	2.46778	3.478	3.27162	-0.50108	0.529614	-0.888961	-0.907722
AI414108	1.26897	0.0256238	eTreg-specific	4.02736	4.12693	3.34468	3.58123	-1.63628	-2.14904	-2.14904	-1.60831
Il18	3.67031	0.0257756	not categorized	0.798223	1.66128	-0.129857	0.604098	-0.71228	-0.66317	-2.14904	-1.60831
Pdlim7	0.895942	0.0263534	common effector	4.62238	4.57985	4.55672	4.87998	2.38655	2.26101	3.20825	3.09249
Kif13b	0.541916	0.0264535	common effector	6.72121	6.76075	6.41945	6.20434	5.64585	5.52053	5.50841	5.32944
Il1r2	0.717852	0.0268903	eTreg-specific	5.49083	6.43547	2.09013	3.51276	-0.71228	-0.915984	-2.14904	-2.14904
Fuca2	0.720951	0.0272336	common effector	5.21401	5.29868	5.46239	5.42756	3.60373	3.60919	3.71388	3.80357
Rapgef5	2.24176	0.0278325	common effector	2.7554	3.1299	2.09013	2.66184	-1.63628	-0.448123	-2.14904	-1.60831
Zc2hc1a	3.66282	0.0281969	common effector	1.08225	1.74523	1.19588	0.918313	-1.63628	-1.22271	-0.632965	-1.60831
Hlf	2.08839	0.0290956	common effector	4.28006	3.60467	4.19552	3.17153	-0.316886	-0.0954053	-0.888961	-0.250526
Antxr2	0.601797	0.0291869	common effector	6.12416	6.12666	6.65168	6.6291	5.28908	5.30038	5.25475	5.15362
Mgat4b	0.916211	0.0298654	common effector	4.36198	4.43569	4.25618	3.97822	3.11987	2.81279	2.58305	2.67282
Fam81a	2.64181	0.0308766	eTreg-specific	1.74289	2.16658	-0.479514	-0.539925	-1.63628	-1.61278	-2.14904	-2.14904
Cdc42bpb	1.4253	0.0313432	common effector	3.96756	4.10326	3.91423	2.64061	0.360552	-0.66317	0.928286	1.25
Psen2	0.546935	0.0317534	eTreg-specific	7.52964	7.48562	6.93867	6.97285	6.15847	6.1389	6.47113	6.32539
Morf4l1	0.654013	0.0317534	not categorized	4.68738	4.88293	4.77972	4.86175	4.58452	4.71769	4.83462	4.93896
Mocos	1.3869	0.032326	common effector	3.42295	3.45064	3.19778	3.20084	1.39563	1.51835	1.6118	0.976968
Sspo	0.684289	0.0329198	eTreg-specific	4.68207	5.70468	2.56799	3.03171	1.80614	1.95595	0.349288	0.976968
Trf	2.05701	0.0331159	common effector	2.03696	3.03301	3.38598	2.59718	-0.71228	1.29784	-1.59811	-0.250526
Src	0.715815	0.0331159	eTreg-specific	5.73073	5.49939	2.86923	2.07095	4.07657	3.84146	-0.632965	-0.250526
Zfp280b	0.578919	0.0336552	not categorized	6.66583	6.56529	6.11002	6.02953	6.30437	6.36892	6.14969	6.19216
Ctla2b	3.65664	0.033726	common effector	1.8974	1.78544	2.09013	2.16319	-2.14904	-2.14904	-2.14904	-0.907722
Ltb4r1	2.05794	0.0338613	eTreg-specific	2.7554	2.36538	1.52654	1.28967	-2.14904	-1.22272	-2.14904	-2.14904
Ccdc66	0.582596	0.0347596	not categorized	5.32371	5.10573	4.94546	5.15547	4.85779	4.93911	4.91704	4.8799
Fam92a	0.917054	0.0351877	common effector	4.25883	4.13473	3.60003	4.25468	2.12534	2.70462	2.0737	2.17994
Mdfic	0.533434	0.0351877	eTreg-specific	7.18133	7.13117	6.44736	6.43769	5.9698	6.05769	2.36549	2.21222
I730030J21Rik	0.683852	0.0353657	eTreg-specific	5.559	5.64856	4.64443	4.71708	4.52546	4.7507	4.41276	4.33751
Frmd5	2.64604	0.0353891	eTreg-specific	1.93358	1.86265	-0.294118	-0.748219	-2.14904	-1.22271	-2.14904	-1.60831
Dmd	1.91876	0.0368234	eTreg-specific	2.10198	1.86265	0.924052	-0.0510795	0.464815	0.310956	-2.14904	-2.14904
Zfp40	0.870911	0.0374185	not categorized	3.91424	3.88005	3.31647	3.3781	3.49712	3.64475	3.33358	3.5494
Gnaq	0.706642	0.0374244	eTreg-specific	6.27275	6.42437	4.86009	5.49419	3.76559	3.67946	2.68065	2.74078
Ccrl2	1.12356	0.0375737	eTreg-specific	4.02736	3.81354	2.90756	2.72374	0.819695	1.35621	-0.888961	-0.653928
Mapre2	0.521808	0.0384614	common effector	6.63596	6.53317	7.05101	7.01678	5.41806	5.35865	5.16905	4.94857
Fgf16	5.65878	0.0404267	eTreg-specific	1.7831	1.66128	-2.14904	-2.14904	-2.14904	-2.14904	-2.14904	-2.14904
Tstd3	1.19545	0.0407358	common effector	3.52131	3.49981	3.62324	3.74938	2.21777	2.34987	2.58305	2.11314
Samsn1	0.561915	0.0408054	eTreg-specific	6.83675	6.90118	6.32349	6.26804	5.98303	6.0153	4.40564	4.35206
Tshz2	1.93729	0.0409389	common effector	3.44818	4.31725	2.41677	4.1307	-0.959791	-1.61278	-2.14904	-2.14904
Gprasp2	1.09641	0.0419827	eTreg-specific	4.72914	4.68987	2.80977	2.98192	2.15681	1.9177	2.10919	1.96947
Serp2	1.91706	0.0434773	eTreg-specific	2.10198	2.51638	1.25652	1.53956	-1.25874	-0.0954053	-0.888961	-1.2159
Plekhh3	2.57605	0.0469616	common effector	2.00331	1.70387	2.9632	1.71235	-2.14904	-2.14904	-1.59811	-0.907722
Tspan17	1.79908	0.04703	eTreg-specific	2.96217	3.14543	1.8749	2.33166	-0.153568	-0.66317	-1.59811	-1.60831
Cers4	0.522624	0.0471934	common effector	6.81752	6.99848	6.38929	6.53441	5.39515	5.48501	5.18161	5.07681
Caskin2	0.950646	0.049386	common effector	3.99349	4.37109	4.0054	4.3817	2.06026	1.83802	0.569127	0.639917
Gbp2b	-1.909	8.97697e-22	eTreg-specific	5.34736	4.78219	-0.129857	1.053	2.48902	2.56312	-1.59811	-1.2159
Hspa1b	-2.99401	1.87199e-17	not categorized	3.59092	2.7779	3.34468	4.07638	2.81912	2.13331	3.20825	3.16024
Plac8	-2.81578	2.04991e-14	Teff-specific	2.03696	1.74523	6.13446	5.15172	-0.153568	0.627653	-0.415621	-1.2159
Prg4	-1.41798	3.23743e-13	common Treg	5.78619	5.82772	2.82986	4.01169	5.21627	5.31884	2.77206	2.04309
Myo6	-1.2576	6.25939e-13	cTreg-specific	2.44045	2.98202	4.43737	4.22645	5.96537	5.9338	4.92203	4.30794
Hspa1a	-3.73114	2.16882e-09	not categorized	0.874641	0.230259	1.19588	1.53956	-0.153568	-2.14904	0.22538	0.436372
Plagl1	-1.08893	2.32718e-09	not categorized	4.53089	4.43569	3.11831	4.56194	4.17207	4.05914	-1.59811	-0.907722
Erdr1	-1.31611	5.70497e-09	not categorized	4.73428	6.72888	4.32858	6.69238	5.38854	7.22441	5.27832	7.3508
Tgm2	-1.47634	1.32367e-08	not categorized	2.65064	2.73748	3.34468	3.51276	3.6487	3.9963	0.463391	-0.0844998
Cyp26b1	-2.27032	1.58197e-08	common Treg	1.2637	-0.0239603	-2.14904	-0.991746	-0.153568	0.310956	-2.14904	-2.14904
Igfbp4	-0.897831	7.7941e-08	Tn-specific	2.19433	1.93594	3.10187	3.58123	8.70612	9.00321	10.2533	10.3613
Socs3	-0.781124	7.03852e-07	common naive	7.19722	7.10659	6.33584	6.88528	8.2114	8.24472	7.73159	7.85814
Vdr	-2.08685	5.6073e-06	Teff-specific	2.90865	3.1608	3.81691	4.89799	-0.959791	-0.915984	-0.632965	-1.60831
Xdh	-0.730723	4.74843e-05	not categorized	6.26035	6.24494	6.58969	6.58809	5.84977	5.84996	4.6238	4.43646
Dsp	-1.25875	5.85463e-05	eTreg-specific	3.17355	3.60467	2.66067	2.55239	-1.25874	-0.261012	-2.14904	-1.60831
Ncf1	-0.850881	6.07858e-05	not categorized	3.37114	2.81723	4.6501	3.15665	5.06275	4.93433	2.91929	2.62567
Arhgef10	-0.805951	7.40341e-05	cTreg-specific	3.76162	3.52378	3.6797	3.24372	5.25313	5.13936	4.19881	4.10802
Slc43a1	-1.07047	0.00019461	common effector	2.94455	3.26402	3.46521	3.71931	1.54583	1.75368	-1.2004	-2.14904
Tns1	-0.695628	0.000212923	common Treg	5.80095	5.7073	4.77972	4.50433	5.62631	5.9072	4.25534	3.9543
Pik3ip1	-0.658366	0.000367153	Tn-specific	6.27804	6.089	6.30567	6.132	7.61924	7.50799	8.14304	8.13248
Nod1	-0.640427	0.000386952	cTreg-specific	5.95628	5.78869	7.00976	6.79566	7.49239	7.37138	5.93161	5.90924
Stra6	-0.983	0.000546044	cTreg-specific	0.798223	-0.170117	-2.14904	-1.65321	4.34597	4.27118	-0.632965	-0.438173
Sorcs2	-0.720433	0.000644207	cTreg-specific	0.874641	1.01854	-0.129857	-0.196368	6.57577	6.81758	5.45078	5.60335
Lamb1	-3.84522	0.00067919	not categorized	-0.973575	-2.14904	-0.941985	-0.991746	-1.63628	-2.14904	-1.59811	-2.14904
E330021D16Rik	-1.49073	0.000796664	eTreg-specific	2.90865	2.8365	0.588834	0.51355	-0.00687314	-0.261012	-2.14904	-2.14904
Sidt1	-0.594097	0.00115942	not categorized	6.32646	6.19729	8.10648	8.00361	7.51229	7.47049	7.64734	7.61953
Ptprs	-0.610796	0.00115942	eTreg-specific	7.48311	7.50907	6.76691	6.69109	6.01128	5.91207	4.33994	4.19942
Bcl2l11	-0.622513	0.00164907	cTreg-specific	5.69429	5.72808	6.26381	6.10899	7.40417	7.23708	6.66693	6.60304
Capn11	-7.04723	0.00165516	not categorized	-2.14904	-0.726196	-2.14904	-0.991746	-2.14904	-1.22272	-2.14904	-0.653928
Ly6c1	-0.677885	0.0017258	common naive	1.5231	1.08449	2.41677	2.10235	6.60316	6.4398	6.14114	5.9215
Gbp11	-1.41216	0.00194554	common naive	-0.0258967	-0.332767	0.847263	0.313386	2.63024	2.51269	3.07099	3.03951
Treml2	-0.615993	0.00210117	common naive	4.86178	4.85957	4.40424	4.48062	8.1916	8.18156	8.01147	8.07715
Ubxn11	-0.684424	0.00254744	common naive	4.39479	4.2179	4.60416	4.24064	5.12374	5.02257	5.51173	5.40119
Wnt3	-0.85774	0.00262289	cTreg-specific	2.03696	2.16658	2.49436	3.03171	3.68153	3.53533	-0.632965	-0.653928
Dusp2	-0.622357	0.00272467	not categorized	7.6226	7.75038	8.14659	8.40921	8.11154	8.06336	7.8589	8.16737
Ddr1	-0.786392	0.00272467	common Tconv	4.33519	4.52746	5.35554	5.08254	4.10104	4.29376	4.96141	4.75948
Ly6c2	-1.83054	0.00314215	Teff-specific	-0.334565	-0.972174	5.45916	4.28921	0.653139	0.529614	0.66764	-0.653928
Fbxl22	-0.735187	0.00316221	cTreg-specific	1.7831	1.70387	0.766157	1.71235	4.63567	4.41541	1.84019	2.62567
Tsc22d3	-0.630413	0.00399623	common naive	7.63088	7.31411	7.40504	7.21387	9.06556	8.91767	9.10175	8.97732
Myc	-0.542355	0.00455936	cTreg-specific	6.01444	5.85632	5.383	5.31142	7.62277	7.64086	6.74798	6.95503
Mxd1	-0.572577	0.00469462	cTreg-specific	5.89797	5.81321	5.20211	5.06272	7.35074	7.3437	5.40867	5.70891
Slc22a5	-0.597057	0.00554096	cTreg-specific	4.75464	4.67924	4.39753	4.5449	5.90177	5.66318	4.49556	4.42961
Igsf23	-0.609948	0.00572149	common naive	3.63552	3.52378	2.92634	2.72374	5.67059	5.82692	5.80476	5.76166
Tmem184b	-0.630025	0.00655063	not categorized	5.58197	5.69416	5.57977	5.57197	6.23049	6.14512	5.8914	5.83345
Thbs3	-1.1218	0.00701503	not categorized	2.44045	2.56339	0.996958	1.67105	2.58469	1.95595	1.34033	1.80989
Gm14085	-0.610368	0.00863095	Tn-specific	5.49689	4.86896	3.25834	3.5474	6.62442	6.3421	7.65861	7.26397
Klf2	-0.767604	0.0106091	common naive	7.26178	6.80421	8.45995	8.22887	9.25537	9.06412	9.0907	8.98552
Lad1	-0.588187	0.0108586	cTreg-specific	3.26156	3.09832	1.95027	1.71235	6.08061	6.01756	2.39455	2.39204
Rab3ip	-0.541756	0.0115664	common naive	5.06298	4.915	4.84536	4.92019	6.99032	6.78475	6.89121	6.864
Ppm1l	-0.710577	0.0146228	cTreg-specific	3.38427	3.06603	1.25652	1.28967	4.60177	4.55278	2.42303	2.11314
Gata1	-0.622538	0.0153144	cTreg-specific	2.30892	2.41749	-0.294118	-0.0510795	5.35501	5.66895	2.60807	3.03951
Gja1	-2.35931	0.0159465	not categorized	-0.171992	-0.0239603	-0.692297	-1.65321	-2.14904	-2.14904	-2.14904	-2.14904
Il1rn	-2.64976	0.0166452	eTreg-specific	0.632055	1.42717	-2.14904	-0.539924	-2.14904	-2.14904	-2.14904	-2.14904
Adpgk	-0.529024	0.0170082	common naive	5.93636	5.64856	5.75026	5.64843	6.8263	6.81238	6.63989	6.66119
Hoxb3	-1.49073	0.0173185	eTreg-specific	2.46537	1.47713	-0.294118	-1.65321	-0.71228	-0.448123	-0.632965	-2.14904
Mbnl3	-0.53774	0.0173873	cTreg-specific	5.64878	5.35655	5.6436	5.3835	7.10568	7.02633	5.15214	5.11998
Gramd4	-0.506735	0.0187011	common naive	7.28034	7.14283	7.27458	7.47983	8.70645	8.73418	8.55216	8.5971
Mvd	-0.609691	0.0201844	not categorized	4.60566	4.49751	4.67808	4.28237	5.29263	5.23189	4.7359	4.98172
Fibcd1	-0.893936	0.0221744	cTreg-specific	-0.334565	0.719699	-0.129857	0.51355	2.35976	2.32085	0.0898207	0.639917
Socs1	-0.518471	0.0223326	common Treg	6.53214	6.41479	5.84217	5.54365	6.91639	6.9215	5.39076	5.40818
Gbp2	-0.585668	0.0237173	cTreg-specific	6.65775	6.60936	6.67131	6.60463	7.09557	7.32282	6.61078	6.71146
Disp1	-0.575389	0.0258311	cTreg-specific	4.63342	4.63591	4.3215	4.46259	5.80577	5.72816	4.68975	4.86475
Nedd4l	-0.620182	0.0281969	common naive	3.38427	3.45064	3.62325	3.51276	5.33107	5.47187	5.73263	5.70325
Tcf7l1	-1.03236	0.0290956	common naive	-0.0258967	-0.0239603	1.13257	-0.0510795	2.51354	2.46043	2.03731	1.89188
Iigp1	-0.696774	0.0290956	common Treg	6.80048	6.55805	5.78927	5.64843	6.86968	6.85475	5.68344	5.79668
Rgs12	-0.864728	0.032326	not categorized	3.37114	3.52378	3.90479	3.47726	3.167	3.11279	3.25653	3.10973
Fam160a1	-0.952647	0.0325279	eTreg-specific	4.62791	5.69943	1.71121	3.70914	2.02658	2.4868	-2.14904	-2.14904
4930404N11Rik	-0.919136	0.0326693	not categorized	2.51397	2.28351	2.30636	2.40905	3.10381	2.61185	2.36549	2.44733
Ptrf	-1.46706	0.034164	cTreg-specific	-1.64361	-0.516112	-2.14904	-1.2849	0.562047	0.964271	-2.14904	-2.14904
Ada	-0.78934	0.0343478	common naive	1.7831	1.93594	2.72646	2.24988	3.67067	3.78945	3.43496	3.40328
Phyhd1	-0.712063	0.0361893	common naive	3.15835	2.98202	3.05142	3.14161	3.97429	3.91126	3.81406	3.88592
Rpl29	-0.555238	0.0389258	not categorized	4.29404	4.44199	4.72175	4.80083	5.05441	5.12264	5.04167	5.277
Zfp36l2	-0.521836	0.0389258	not categorized	10.1328	9.8789	10.0716	10.2081	9.95251	9.81115	9.73737	10.0468
Ly6k	-1.14042	0.0409389	common naive	0.340266	0.342332	1.57497	0.313386	3.15146	2.72692	2.50526	1.93119
Sema7a	-1.1327	0.0409389	Teff-specific	1.61507	1.08449	4.28558	4.09211	2.69599	2.58769	0.463391	0.0643763
Ldhd	-1.00415	0.0425246	Tn-specific	1.1453	1.14756	0.386621	1.053	2.91426	2.81279	3.84597	3.69355
Gadd45g	-0.665247	0.0426804	not categorized	2.79527	3.33347	2.21763	3.57004	4.04327	4.16905	1.07909	2.33456
Gm4951	-1.2575	0.0478282	common Treg	2.48987	2.19672	0.386621	0.918313	2.46408	2.43358	-1.2004	-0.250526
